# Cell-type-specific transposable element demethylation and TAD remodeling in the aging mouse brain

**DOI:** 10.1101/2025.04.21.648266

**Authors:** Qiurui Zeng, Wei Tian, Amit Klein, Anna Bartlett, Hanqing Liu, Joseph R. Nery, Rosa G. Castanon, Julia Osteen, Nicholas D. Johnson, Wenliang Wang, Wubin Ding, Huaming Chen, Jordan Altshul, Mia Kenworthy, Cynthia Valadon, William Owens, Zhanghao Wu, Maria Luisa Amaral, Yuru Song, Cindy Tatiana Báez-Becerra, Silvia Cho, Chumo Chen, Jackson Willier, Stella Cao, Jonathan Rink, Jasper Lee, Ariana Barcoma, Jessica Arzavala, Nora Emerson, Yuancheng Ryan Lu, Bing Ren, M. Margarita Behrens, Joseph R. Ecker

**Author notes:** Correspondence (M.M.B), (J.R.E.).

## Abstract

Aging is a major risk factor for neurodegenerative diseases, yet underlying epigenetic mechanisms remain unclear. Here, we generated a comprehensive single-nucleus cell atlas of brain aging across multiple brain regions, comprising 132,551 single-cell methylomes and 72,666 joint chromatin conformation-methylome nuclei. Integration with companion transcriptomic and chromatin accessibility data yielded a cross-modality taxonomy of 36 major cell types. We observed that age-related methylation changes were more pronounced in non-neuronal cells. Transposable element methylation alone distinguished age groups, showing cell-type-specific genome-wide demethylation. Chromatin conformation analysis demonstrated age-related increases in TAD boundary strength with enhanced accessibility at CTCF binding sites. Spatial transcriptomics across 895,296 cells revealed regional heterogeneity during aging within identical cell types. Finally, we developed novel deep-learning models that accurately predict age-related gene expression changes using multi-modal epigenetic features, providing mechanistic insights into gene regulation. This dataset advances our understanding of brain aging and offers potential translational applications.

**Highlights:**

- Single-cell multi-omic profiling maps the epigenetic and spatial transcriptomic landscape of brain aging across multiple regions.
- Cell-type-specific genome-wide demethylation of retrotransposable elements correlates with increased chromatin accessibility and expression.
- Elevated TAD boundary strength emerges as a unique marker of brain aging associated with CTCF gaining accessibility.
- A novel deep-learning model reveals the significance of epigenetic features on age-related transcriptomic changes across genes.
