## Supplementary material for "Cell-type-specific transposable element demethylation and TAD remodeling in the aging mouse brain": Table S1. Brain Dissection Region Annotation

### Sheet: Sheet1
MajorRegion	CEMBA regions	SubRegions
Frontal cortex (FC)	2A, 3A	Includes: PL, ILA, ACAd, ACAv, ORBm
Entorhinal cortex (ENT)	12D, 13B	Includes: ENT, APr and PAR
Nucleus Accumbens (ACB)	3F, 4E	Includes: ACB and traces of CP, PIR, AON, SI, EPd
Caudate Putamen (CP)	5E, 6E	Includes: CP and traces of ACB and GPe
Amygdala (AMY)	7H, 8H, 9G	Includes: AMY and traces of PAA, COA, NLOT, AAA, SI, MA, NDB, EPd
Anterior hippocampus (AHC)	8E, 9H, 8J, 9J	Includes: dorsal hippocampus and DG, FC
Posterior hippocampus (PHC)	11E, 11F, 12E	Includes: dorsal+ventral hippocampus and DG, ProS, SUB, POST, HATA
DR+LC+PAG+PCG (PAG/PCG)	13D, 14C	Includes: PAG, DR, MRN, RPO, PRN, PCG, DTN, LDT, LC
Abbreviation Name
AAA = anterior amygdalar area
ACAd = anterior cingulate cortex, dorsal part
ACAv - anterior cingulate cortex ventral part
ACB = Nucleus Accumbens
AMY = Amygdala
AON = anterior olfactory nucleus
APr = Area prostriata
COA = cortical amygdalar area
CP = Caudate putamen
DG = Dentate gyrus
DR = dorsal raphe
DTN = dorsal tegmental nucleus
ENT = Entorhinal area
EPd = endopiriform nucleus, dorsal part
FC = Fasciola cinerea
Gpe = globus pallidus, external segment
HATA = hippocampo amygdalar transition area
ILA = Infralimbic area
LC = Locus coeruleus
LDT = laterodorsal tegment nucleus
MA = Magnocellular nucleus
MRN = midbrain reticular nucleus
NDB = Diagonal band nucleus
NLOT = Nucleus of the lateral olfactory tract
ORBr = Orbital area, medial
PAA = Piriform-amygdalar area
PAG = Periacueductal grey
PAR = Parasubiculum
PCG = Pontine central grey
PIR = Piriform area
PL = Prelimbic area
POST = postsubiculum
PRN = pontine reticular nucleus
ProS = prosubiculum
RPO = nucleus Raphe pontis
SI = subtantia innominata
SUB = subiculum
