## Supplementary material for "Cell-type-specific transposable element demethylation and TAD remodeling in the aging mouse brain": Table S4. MERFISH gene panel

### Sheet: MERFISH.GenePanel
Vizgen Gene	Ensemble ID	Transcript	Notes	Abundance	Target Regions	Type
Klf6	ENSMUSG00000000078	ENSMUST00000000080	rs1_tf	10.6234	94	MERFISH
Pdgfra	ENSMUSG00000029231	ENSMUST00000000476	cell type markers	4.75823	197	MERFISH
Sox9	ENSMUSG00000000567	ENSMUST00000000579	custom genes	7.80278	95	MERFISH
Hip1r	ENSMUSG00000000915	ENSMUST00000000939	OPC NN aDMGS	9.21526	152	MERFISH
Efnb2	ENSMUSG00000001300	ENSMUST00000001319	cell type markers	7.33363	109	MERFISH
Hoxd13	ENSMUSG00000001819	ENSMUST00000001872	Microglia NN aDMGS	0.023003	66	MERFISH
Vrk3	ENSMUSG00000002205	ENSMUST00000002275	L5 ET CTX Glut aDMGS	8.93247	55	MERFISH
Fosb	ENSMUSG00000003545	ENSMUST00000003640	rs1_tf	4.5954	111	MERFISH
Dnmt1	ENSMUSG00000004099	ENSMUST00000004202	custom genes	5.89081	132	MERFISH
Sst	ENSMUSG00000004366	ENSMUST00000004480	cell type markers	226.516	59	MERFISH
Wdr1	ENSMUSG00000005103	ENSMUST00000005234	MSN D2 Gaba aDMGS	31.4305	59	MERFISH
App	ENSMUSG00000022892	ENSMUST00000005406	custom genes	291.361	63	MERFISH
Rfx1	ENSMUSG00000031706	ENSMUST00000005600	rs1_tf	4.61176	118	MERFISH
Igf1r	ENSMUSG00000005533	ENSMUST00000005671	cell type markers	6.38881	312	MERFISH
Ampd3	ENSMUSG00000005686	ENSMUST00000005829	OPC NN aDMGS	3.91613	55	MERFISH
Pvalb	ENSMUSG00000005716	ENSMUST00000005860	cell type markers	188.467	62	MERFISH
Prss16	ENSMUSG00000006179	ENSMUST00000006341	cell type markers	0.194696	58	MERFISH
Runx1t1	ENSMUSG00000006586	ENSMUST00000006761	cell type markers	6.31919	157	MERFISH
Tph2	ENSMUSG00000006764	ENSMUST00000006949	cell type markers	2.70277	83	MERFISH
Sptbn2	ENSMUSG00000067889	ENSMUST00000008991	hotspot gene	63.8141	252	MERFISH
Pax5	ENSMUSG00000014030	ENSMUST00000014174	cell type markers	0.157617	189	MERFISH
Mertk	ENSMUSG00000014361	ENSMUST00000014505	custom genes	5.81097	55	MERFISH
Hoxa2	ENSMUSG00000014704	ENSMUST00000014848	high_e_tfs	0.185421	57	MERFISH
Mmp13	ENSMUSG00000050578	ENSMUST00000015394	custom genes	0.0492144	75	MERFISH
Gadd45b	ENSMUSG00000015312	ENSMUST00000015456	custom genes	9.38499	52	MERFISH
Cnih1	ENSMUSG00000015759	ENSMUST00000015903	IT EP-CLA Glut aDMGS	36.4483	60	MERFISH
N4bp2l1	ENSMUSG00000041132	ENSMUST00000016279	MSN D1 Gaba aDMGS	6.42242	53	MERFISH
Rbpjl	ENSMUSG00000017007	ENSMUST00000017151	rs1_tf	0.104306	56	MERFISH
Timp2	ENSMUSG00000017466	ENSMUST00000017610	custom genes	68.9804	110	MERFISH
Cacng2	ENSMUSG00000019146	ENSMUST00000019290	cell type markers	17.0427	143	MERFISH
Sema6a	ENSMUSG00000019647	ENSMUST00000019791	cell type markers	1.75359	64	MERFISH
Vip	ENSMUSG00000019772	ENSMUST00000019906	cell type markers	12.9771	52	MERFISH
Nr2e1	ENSMUSG00000019803	ENSMUST00000019938	cell type markers	2.3721	60	MERFISH
Sgk1	ENSMUSG00000019970	ENSMUST00000020145	hotspot gene	16.4434	70	MERFISH
Btg2	ENSMUSG00000020423	ENSMUST00000020692	custom genes	6.22998	80	MERFISH
Srebf1	ENSMUSG00000020538	ENSMUST00000020846	rs1_tf	4.51192	52	MERFISH
Slc6a4	ENSMUSG00000020838	ENSMUST00000021195	cell type markers	1.01965	82	MERFISH
Gsc	ENSMUSG00000021095	ENSMUST00000021513	high_e_tfs	0.033572	65	MERFISH
Id4	ENSMUSG00000021379	ENSMUST00000021810	Sst Chodl Gaba aDMGS	22.6847	96	MERFISH
Sfxn1	ENSMUSG00000021474	ENSMUST00000021930	MSN D2 Gaba aDMGS	19.7292	83	MERFISH
Cxcl14	ENSMUSG00000021508	ENSMUST00000021970	cell type markers	29.3015	50	MERFISH
Il9	ENSMUSG00000021538	ENSMUST00000022019	L6 IT CTX Glut aDMGS	0	44	MERFISH
Tdh	ENSMUSG00000021953	ENSMUST00000022522	cell type markers	0.0503477	58	MERFISH
Cacna2d3	ENSMUSG00000021991	ENSMUST00000022567	cell type markers	18.5603	69	MERFISH
Ptk2b	ENSMUSG00000059456	ENSMUST00000022622	cell type markers	29.8996	69	MERFISH
Nkx3-1	ENSMUSG00000022061	ENSMUST00000022646	rs1_tf	0.185683	96	MERFISH
Angpt1	ENSMUSG00000022309	ENSMUST00000022921	cell type markers	1.85699	104	MERFISH
Shisa9	ENSMUSG00000022494	ENSMUST00000023138	cell type markers	11.0338	51	MERFISH
Igsf11	ENSMUSG00000022790	ENSMUST00000023478	cell type markers	6.53228	94	MERFISH
Lalba	ENSMUSG00000022991	ENSMUST00000023726	COA Glut aDMGS	0.0148883	63	MERFISH
Fhl1	ENSMUSG00000023092	ENSMUST00000023854	L6b/CT ENT Glut aDMGS	24.4234	61	MERFISH
Cd4	ENSMUSG00000023274	ENSMUST00000024044	custom genes	1.49472	50	MERFISH
Rps6ka2	ENSMUSG00000023809	ENSMUST00000024575	cell type markers	9.29917	57	MERFISH
Trem2	ENSMUSG00000023992	ENSMUST00000024791	custom genes	4.42345	62	MERFISH
Tff1	ENSMUSG00000024032	ENSMUST00000024831	custom genes	7.96841	60	MERFISH
Galnt14	ENSMUSG00000024064	ENSMUST00000024858	cell type markers	2.95225	86	MERFISH
Cdh2	ENSMUSG00000024304	ENSMUST00000025166	Sst Chodl Gaba aDMGS	14.4907	124	MERFISH
Sil1	ENSMUSG00000024357	ENSMUST00000025215	cell type markers	6.80154	51	MERFISH
Lmnb1	ENSMUSG00000024590	ENSMUST00000025486	custom genes	2.32503	57	MERFISH
Csf1r	ENSMUSG00000024621	ENSMUST00000025523	cell type markers	9.26448	122	MERFISH
Kctd1	ENSMUSG00000036225	ENSMUST00000025992	cell type markers	19.4187	58	MERFISH
BC051665	ENSMUSG00000042243	ENSMUST00000026078	cell type markers	0	51	MERFISH
Ints4	ENSMUSG00000025133	ENSMUST00000026126	L2 IT PPP-APr Glut aDMGS	6.21163	53	MERFISH
Bach1	ENSMUSG00000025612	ENSMUST00000026703	rs1_tf	2.56571	108	MERFISH
Tram1	ENSMUSG00000025935	ENSMUST00000027068	MSN D2 Gaba aDMGS	9.97093	58	MERFISH
Epha4	ENSMUSG00000026235	ENSMUST00000027451	cell type markers	19.2358	121	MERFISH
Dars	ENSMUSG00000026356	ENSMUST00000027602	L2/3 IT ENT Glut aDMGS	19.9205	53	MERFISH
Nek7	ENSMUSG00000026393	ENSMUST00000027642	cell type markers	4.84287	95	MERFISH
Bmi1	ENSMUSG00000026739	ENSMUST00000028071	Sst Chodl Gaba aDMGS	7.18653	87	MERFISH
Gad2	ENSMUSG00000026787	ENSMUST00000028123	cell type markers	36.1801	144	MERFISH
Fibcd1	ENSMUSG00000026841	ENSMUST00000028188	cell type markers	3.38152	144	MERFISH
Rbms1	ENSMUSG00000026970	ENSMUST00000028347	cell type markers	6.36541	53	MERFISH
Cat	ENSMUSG00000027187	ENSMUST00000028610	cell type markers	14.0069	80	MERFISH
Slc20a1	ENSMUSG00000027397	ENSMUST00000028880	Vip Gaba aDMGS	31.2847	96	MERFISH
Il1b	ENSMUSG00000027398	ENSMUST00000028881	custom genes	0.132632	53	MERFISH
Il1a	ENSMUSG00000027399	ENSMUST00000028882	custom genes	0.205854	57	MERFISH
Dtd1	ENSMUSG00000027430	ENSMUST00000028917	cell type markers	34.1002	58	MERFISH
Tlr2	ENSMUSG00000027995	ENSMUST00000029623	Lamp5 Lhx6 Gaba aDMGS	0.313517	91	MERFISH
Brinp1	ENSMUSG00000028351	ENSMUST00000030036	cell type markers	41.5983	79	MERFISH
Cachd1	ENSMUSG00000028532	ENSMUST00000030257	cell type markers	3.91618	150	MERFISH
Grik3	ENSMUSG00000001985	ENSMUST00000030676	cell type markers	6.77697	267	MERFISH
Rbm19	ENSMUSG00000029594	ENSMUST00000031590	cell type markers	2.01887	63	MERFISH
Klf15	ENSMUSG00000030087	ENSMUST00000032174	rs1_tf	3.15376	60	MERFISH
Cd69	ENSMUSG00000030156	ENSMUST00000032259	custom genes	0.0045435	70	MERFISH
Prmt8	ENSMUSG00000030350	ENSMUST00000032500	cell type markers	18.1532	72	MERFISH
Slc17a6	ENSMUSG00000030500	ENSMUST00000032710	cell type markers	21.7984	103	MERFISH
Xylt1	ENSMUSG00000030657	ENSMUST00000032892	cell type markers	5.03069	208	MERFISH
Tead2	ENSMUSG00000030796	ENSMUST00000033060	rs1_tf	1.01568	56	MERFISH
Anks4b	ENSMUSG00000030909	ENSMUST00000033201	Vip Gaba aDMGS	0.0569154	108	MERFISH
Zfp275	ENSMUSG00000031365	ENSMUST00000033731	CA2 Glut aDMGS	2.27727	180	MERFISH
Grik4	ENSMUSG00000032017	ENSMUST00000034515	hotspot gene	2.41054	101	MERFISH
Cd3d	ENSMUSG00000032094	ENSMUST00000034602	custom genes	0.049852	57	MERFISH
Isl2	ENSMUSG00000032318	ENSMUST00000034869	high_e_tfs	0.0194923	50	MERFISH
Zic1	ENSMUSG00000032368	ENSMUST00000034927	rs1_tf	24.9636	68	MERFISH
Smad3	ENSMUSG00000032402	ENSMUST00000034973	rs1_tf	8.39174	151	MERFISH
Ephb1	ENSMUSG00000032537	ENSMUST00000035129	cell type markers	9.0862	56	MERFISH
Olig2	ENSMUSG00000039830	ENSMUST00000035608	rs1_tf	9.9284	63	MERFISH
Cspg4	ENSMUSG00000032911	ENSMUST00000035661	OPC NN aDMGS	1.66264	157	MERFISH
Gria1	ENSMUSG00000020524	ENSMUST00000036315	cell type markers	30.1874	171	MERFISH
Prex1	ENSMUSG00000039621	ENSMUST00000036719	hotspot gene	15.6988	115	MERFISH
Fstl4	ENSMUSG00000036264	ENSMUST00000036796	cell type markers	3.25086	134	MERFISH
Lmo1	ENSMUSG00000036111	ENSMUST00000036992	cell type markers	5.40936	51	MERFISH
Clic4	ENSMUSG00000037242	ENSMUST00000037099	cell type markers	28.5307	123	MERFISH
Xkr7	ENSMUSG00000042631	ENSMUST00000037235	cell type markers	1.18393	70	MERFISH
C1ql2	ENSMUSG00000036907	ENSMUST00000037286	Scdg Glut aDMGS	3.77321	50	MERFISH
Abhd2	ENSMUSG00000039202	ENSMUST00000037315	hotspot gene	10.7254	191	MERFISH
Mfhas1	ENSMUSG00000070056	ENSMUST00000037666	L2 IT PPP-APr Glut aDMGS	6.88574	166	MERFISH
Dnajc16	ENSMUSG00000040697	ENSMUST00000038014	hotspot gene	8.24419	171	MERFISH
Mylip	ENSMUSG00000038175	ENSMUST00000038275	Sst Chodl Gaba aDMGS	3.67544	62	MERFISH
Man1c1	ENSMUSG00000037306	ENSMUST00000038628	cell type markers	4.2596	120	MERFISH
Zic5	ENSMUSG00000041703	ENSMUST00000039118	LA-BLA-BMA-PA Glut aDMGS	3.45738	88	MERFISH
Galnt9	ENSMUSG00000033316	ENSMUST00000040001	cell type markers	14.3846	55	MERFISH
Hand2	ENSMUSG00000038193	ENSMUST00000040104	OPC NN aDMGS	0.0297756	50	MERFISH
Chst11	ENSMUSG00000034612	ENSMUST00000040110	cell type markers	8.09214	165	MERFISH
Gsx2	ENSMUSG00000035946	ENSMUST00000040477	rs1_tf	0.146325	59	MERFISH
Vwa8	ENSMUSG00000058997	ENSMUST00000040990	cell type markers	4.31855	51	MERFISH
Myo1d	ENSMUSG00000035441	ENSMUST00000041065	cell type markers	3.07193	158	MERFISH
Sdk2	ENSMUSG00000041592	ENSMUST00000041627	cell type markers	1.88916	246	MERFISH
Neurod2	ENSMUSG00000038255	ENSMUST00000041685	cell type markers	19.3147	74	MERFISH
Lmx1b	ENSMUSG00000038765	ENSMUST00000041730	cell type markers	0.272955	133	MERFISH
Psen1	ENSMUSG00000019969	ENSMUST00000041806	custom genes	9.77189	85	MERFISH
Sirt6	ENSMUSG00000034748	ENSMUST00000042923	custom genes	5.06524	56	MERFISH
Plcl1	ENSMUSG00000038349	ENSMUST00000042986	cell type markers	5.22832	169	MERFISH
Grid1	ENSMUSG00000041078	ENSMUST00000043349	cell type markers	6.79873	170	MERFISH
Scube1	ENSMUSG00000016763	ENSMUST00000043634	cell type markers	2.8709	57	MERFISH
Fig4	ENSMUSG00000038417	ENSMUST00000043814	MSN D1 Gaba aDMGS	7.17125	97	MERFISH
Spg20	ENSMUSG00000036580	ENSMUST00000044116	Lamp5 Gaba aDMGS	6.7391	108	MERFISH
Foxa1	ENSMUSG00000035451	ENSMUST00000044380	high_e_tfs	0.14212	77	MERFISH
Spon1	ENSMUSG00000038156	ENSMUST00000046687	cell type markers	10.6044	157	MERFISH
Foxn3	ENSMUSG00000033713	ENSMUST00000046859	cell type markers	9.18564	147	MERFISH
Lhx9	ENSMUSG00000019230	ENSMUST00000046870	cell type markers	0.540151	55	MERFISH
Pde9a	ENSMUSG00000041119	ENSMUST00000047168	cell type markers	2.90467	53	MERFISH
Rap1gap	ENSMUSG00000041351	ENSMUST00000047243	OPC NN aDMGS	21.979	53	MERFISH
Tbr1	ENSMUSG00000035033	ENSMUST00000048934	rs1_tf	11.668	103	MERFISH
Atp2b4	ENSMUSG00000026463	ENSMUST00000048953	cell type markers	14.1062	114	MERFISH
Gucy1a1	ENSMUSG00000033910	ENSMUST00000048976	cell type markers	9.42508	133	MERFISH
Twist1	ENSMUSG00000035799	ENSMUST00000049089	high_e_tfs	0.592389	54	MERFISH
Dner	ENSMUSG00000036766	ENSMUST00000049126	cell type markers	55.6206	101	MERFISH
Lrp1	ENSMUSG00000040249	ENSMUST00000049149	hotspot gene	22.9596	313	MERFISH
Ch25h	ENSMUSG00000050370	ENSMUST00000050562	COA Glut aDMGS	0.352626	54	MERFISH
Sema5b	ENSMUSG00000052133	ENSMUST00000050625	cell type markers	2.0502	128	MERFISH
Tet1	ENSMUSG00000047146	ENSMUST00000050826	custom genes	1.05814	403	MERFISH
Chd7	ENSMUSG00000041235	ENSMUST00000051558	cell type markers	4.18208	159	MERFISH
Rps23	ENSMUSG00000049517	ENSMUST00000051955	custom genes	199.629	32	MERFISH
Tle4	ENSMUSG00000024642	ENSMUST00000052011	STR-PAL Chst9 Gaba aDMGS	9.92393	114	MERFISH
Mtss2	ENSMUSG00000033763	ENSMUST00000052457	OPC NN aDMGS	33.9018	59	MERFISH
Ar	ENSMUSG00000046532	ENSMUST00000052837	rs1_tf	2.78901	288	MERFISH
Zfpm2	ENSMUSG00000022306	ENSMUST00000053467	cell type markers	3.59799	146	MERFISH
Lingo1	ENSMUSG00000049556	ENSMUST00000053568	Pvalb Gaba aDMGS	28.6533	64	MERFISH
Irf2bp1	ENSMUSG00000044030	ENSMUST00000053713	custom genes	13.1172	66	MERFISH
Foxo1	ENSMUSG00000044167	ENSMUST00000053764	rs1_tf	2.95308	236	MERFISH
Sipa1l1	ENSMUSG00000042700	ENSMUST00000053969	cell type markers	17.4376	230	MERFISH
Sox14	ENSMUSG00000053747	ENSMUST00000054819	high_e_tfs	0.397981	51	MERFISH
Hdgfl1	ENSMUSG00000045835	ENSMUST00000055915	cell type markers	0.00374583	51	MERFISH
Vav2	ENSMUSG00000009621	ENSMUST00000056176	cell type markers	1.3016	132	MERFISH
Olig1	ENSMUSG00000046160	ENSMUST00000056882	cell type markers	45.9115	59	MERFISH
Lamp5	ENSMUSG00000027270	ENSMUST00000057503	cell type markers	48.9174	62	MERFISH
Ldlrad3	ENSMUSG00000048058	ENSMUST00000058790	cell type markers	2.00744	108	MERFISH
Parn	ENSMUSG00000022685	ENSMUST00000058884	cell type markers	5.58516	52	MERFISH
Zbtb7c	ENSMUSG00000044646	ENSMUST00000058997	cell type markers	0.757392	56	MERFISH
Il18	ENSMUSG00000039217	ENSMUST00000059081	custom genes	6.39934	59	MERFISH
Ephb2	ENSMUSG00000028664	ENSMUST00000059287	cell type markers	1.95355	135	MERFISH
Tgif1	ENSMUSG00000047407	ENSMUST00000059775	rs1_tf	0.365202	57	MERFISH
Nhlh1	ENSMUSG00000051251	ENSMUST00000059794	rs1_tf	0.112885	70	MERFISH
Nxph1	ENSMUSG00000046178	ENSMUST00000060369	cell type markers	6.33998	71	MERFISH
Cdkn2a	ENSMUSG00000044303	ENSMUST00000060501	custom genes	0.01574	56	MERFISH
Zfp768	ENSMUSG00000047371	ENSMUST00000060783	rs1_tf	3.71454	64	MERFISH
Adamts3	ENSMUSG00000043635	ENSMUST00000061427	cell type markers	2.09502	124	MERFISH
C1ql3	ENSMUSG00000049630	ENSMUST00000061545	Scdg Glut aDMGS	21.1655	61	MERFISH
Foxc1	ENSMUSG00000050295	ENSMUST00000062292	rs1_tf	1.12576	131	MERFISH
Glb1	ENSMUSG00000045594	ENSMUST00000063042	custom genes	4.49496	73	MERFISH
Cx3cr1	ENSMUSG00000052336	ENSMUST00000064165	custom genes	4.91526	105	MERFISH
Cemip	ENSMUSG00000052353	ENSMUST00000064174	cell type markers	2.34913	60	MERFISH
Cebpe	ENSMUSG00000052435	ENSMUST00000064290	rs1_tf	0.00658817	58	MERFISH
Nfib	ENSMUSG00000008575	ENSMUST00000064770	cell type markers	9.7522	234	MERFISH
Ube2ql1	ENSMUSG00000052981	ENSMUST00000065118	IT EP-CLA Glut aDMGS	49.6143	68	MERFISH
Scn5a	ENSMUSG00000032511	ENSMUST00000065196	cell type markers	0.314229	227	MERFISH
Fam204a	ENSMUSG00000057858	ENSMUST00000065286	CA2 Glut aDMGS	4.52643	56	MERFISH
Arhgap20	ENSMUSG00000053199	ENSMUST00000065496	CA3 Glut aDMGS	10.8752	161	MERFISH
Hunk	ENSMUSG00000053414	ENSMUST00000065856	L6b/CT ENT Glut aDMGS	3.02298	140	MERFISH
Bcl11b	ENSMUSG00000048251	ENSMUST00000066060	cell type markers	9.83028	137	MERFISH
Smad1	ENSMUSG00000031681	ENSMUST00000066091	rs1_tf	7.60104	54	MERFISH
A930004D18Rik	ENSMUSG00000054057	ENSMUST00000066163	L6 CT CTX Glut aDMGS	2.18018	82	MERFISH
Sh3bp4	ENSMUSG00000036206	ENSMUST00000066279	OPC NN aDMGS	3.54984	146	MERFISH
Cd8a	ENSMUSG00000053977	ENSMUST00000066747	custom genes	0.055064	56	MERFISH
Galnt10	ENSMUSG00000020520	ENSMUST00000066987	cell type markers	2.21432	132	MERFISH
Nkx2-4	ENSMUSG00000054160	ENSMUST00000067020	high_e_tfs	0.0483109	54	MERFISH
Chrna4	ENSMUSG00000027577	ENSMUST00000067120	cell type markers	6.15576	80	MERFISH
Chn2	ENSMUSG00000004633	ENSMUST00000067741	cell type markers	32.5619	58	MERFISH
Klf2	ENSMUSG00000055148	ENSMUST00000067912	rs1_tf	7.60135	54	MERFISH
Ppm1h	ENSMUSG00000034613	ENSMUST00000067918	cell type markers	9.09765	142	MERFISH
Iqgap2	ENSMUSG00000021676	ENSMUST00000068603	cell type markers	3.14289	107	MERFISH
Zcchc24	ENSMUSG00000055538	ENSMUST00000069180	OPC NN aDMGS	8.80559	126	MERFISH
Tead1	ENSMUSG00000055320	ENSMUST00000069256	cell type markers	1.61193	262	MERFISH
C4b	ENSMUSG00000073418	ENSMUST00000069507	custom genes	6.29063	54	MERFISH
Smad5	ENSMUSG00000021540	ENSMUST00000069557	L2/3+L4/5 IT CTX Glut aDMGS	6.2242	152	MERFISH
Slit3	ENSMUSG00000056427	ENSMUST00000069837	cell type markers	3.67438	144	MERFISH
Arhgap24	ENSMUSG00000057315	ENSMUST00000070000	cell type markers	1.79609	63	MERFISH
Tmem229b	ENSMUSG00000046157	ENSMUST00000070174	STR-PAL Chst9 Gaba aDMGS	4.68389	117	MERFISH
Ldb2	ENSMUSG00000039706	ENSMUST00000070748	cell type markers	7.38239	69	MERFISH
Adcyap1r1	ENSMUSG00000029778	ENSMUST00000070756	OPC NN aDMGS	22.8138	82	MERFISH
Nptx2	ENSMUSG00000059991	ENSMUST00000071782	cell type markers	13.4643	72	MERFISH
Ctdspl	ENSMUSG00000047409	ENSMUST00000073109	hotspot gene	4.9563	97	MERFISH
Syt9	ENSMUSG00000062542	ENSMUST00000073459	cell type markers	4.45999	63	MERFISH
Negr1	ENSMUSG00000040037	ENSMUST00000074015	cell type markers	30.6152	105	MERFISH
Mbd2	ENSMUSG00000024513	ENSMUST00000074058	custom genes	14.2799	51	MERFISH
Agap1	ENSMUSG00000055013	ENSMUST00000074945	hotspot gene	7.24794	277	MERFISH
Pepd	ENSMUSG00000063931	ENSMUST00000075068	cell type markers	8.45946	66	MERFISH
Drd2	ENSMUSG00000032259	ENSMUST00000075764	cell type markers	6.45531	78	MERFISH
Irx1	ENSMUSG00000060969	ENSMUST00000077337	high_e_tfs	1.25998	55	MERFISH
Dock10	ENSMUSG00000038608	ENSMUST00000077946	cell type markers	3.84708	53	MERFISH
Cacna2d1	ENSMUSG00000040118	ENSMUST00000078272	cell type markers	13.8228	206	MERFISH
Csgalnact1	ENSMUSG00000036356	ENSMUST00000078350	cell type markers	3.88548	53	MERFISH
Chst8	ENSMUSG00000060402	ENSMUST00000078686	cell type markers	3.36144	71	MERFISH
Nlrp3	ENSMUSG00000032691	ENSMUST00000079476	custom genes	0.0962455	112	MERFISH
Slc1a2	ENSMUSG00000005089	ENSMUST00000080210	cell type markers	141.472	284	MERFISH
Sema3f	ENSMUSG00000034684	ENSMUST00000080560	cell type markers	1.6874	55	MERFISH
Sfi1	ENSMUSG00000023764	ENSMUST00000081318	hotspot gene	3.07911	55	MERFISH
Hs3st2	ENSMUSG00000046321	ENSMUST00000084628	cell type markers	9.952	53	MERFISH
Sv2b	ENSMUSG00000053025	ENSMUST00000085164	cell type markers	31.681	164	MERFISH
Tex9	ENSMUSG00000090626	ENSMUST00000085358	L2 IT PPP-APr Glut aDMGS	1.37001	50	MERFISH
Slc17a7	ENSMUSG00000070570	ENSMUST00000085374	cell type markers	173.004	88	MERFISH
Sdk1	ENSMUSG00000039683	ENSMUST00000085774	cell type markers	0.494998	69	MERFISH
Pitpnm2	ENSMUSG00000029406	ENSMUST00000086123	hotspot gene	14.0223	87	MERFISH
Alk	ENSMUSG00000055471	ENSMUST00000086639	cell type markers	1.11606	120	MERFISH
Pax3	ENSMUSG00000004872	ENSMUST00000087086	cell type markers	0.26998	92	MERFISH
Gda	ENSMUSG00000058624	ENSMUST00000087600	cell type markers	29.4889	135	MERFISH
Zdhhc14	ENSMUSG00000034265	ENSMUST00000089185	cell type markers	10.9966	85	MERFISH
Fgd5	ENSMUSG00000034037	ENSMUST00000089334	cell type markers	1.03456	114	MERFISH
Tet3	ENSMUSG00000034832	ENSMUST00000089622	custom genes	5.23734	152	MERFISH
Slc44a5	ENSMUSG00000028360	ENSMUST00000089948	cell type markers	0.87914	54	MERFISH
Gch1	ENSMUSG00000037580	ENSMUST00000089959	cell type markers	1.10219	79	MERFISH
Sec14l1	ENSMUSG00000020823	ENSMUST00000090433	hotspot gene	22.4349	57	MERFISH
Syt6	ENSMUSG00000027849	ENSMUST00000090697	cell type markers	3.02084	133	MERFISH
Fcrls	ENSMUSG00000015852	ENSMUST00000090986	cell type markers	6.88939	50	MERFISH
Dlx3	ENSMUSG00000001510	ENSMUST00000092768	rs1_tf	0.0349927	73	MERFISH
Sp110	ENSMUSG00000070034	ENSMUST00000093508	hotspot gene	0.249057	39	MERFISH
Zbtb16	ENSMUSG00000066687	ENSMUST00000093852	rs1_tf	3.54275	82	MERFISH
Gad1	ENSMUSG00000070880	ENSMUST00000094934	cell type markers	73.7595	99	MERFISH
Epb41l4b	ENSMUSG00000028434	ENSMUST00000095076	cell type markers	6.54382	149	MERFISH
Camkmt	ENSMUSG00000071037	ENSMUST00000095188	hotspot gene	5.18218	59	MERFISH
Rfx4	ENSMUSG00000020037	ENSMUST00000095388	rs1_tf	2.3145	98	MERFISH
Mroh1	ENSMUSG00000022558	ENSMUST00000096385	cell type markers	43.7484	110	MERFISH
Prkce	ENSMUSG00000045038	ENSMUST00000097275	cell type markers	44.8865	171	MERFISH
Arhgef10l	ENSMUSG00000040964	ENSMUST00000097820	cell type markers	4.16424	50	MERFISH
Tet2	ENSMUSG00000040943	ENSMUST00000098603	custom genes	2.8107	111	MERFISH
Lef1	ENSMUSG00000027985	ENSMUST00000098611	cell type markers	1.44007	62	MERFISH
Zfp827	ENSMUSG00000071064	ENSMUST00000098614	cell type markers	2.78243	71	MERFISH
Arfgef2	ENSMUSG00000074582	ENSMUST00000099078	cell type markers	7.32229	244	MERFISH
Mafb	ENSMUSG00000074622	ENSMUST00000099126	rs1_tf	3.31299	81	MERFISH
Grem1	ENSMUSG00000074934	ENSMUST00000099575	COA Glut aDMGS	0.667679	110	MERFISH
Sp5	ENSMUSG00000075304	ENSMUST00000100043	rs1_tf	0.360483	60	MERFISH
Mecp2	ENSMUSG00000031393	ENSMUST00000100750	custom genes	10.4578	318	MERFISH
Zfp467	ENSMUSG00000068551	ENSMUST00000101443	rs1_tf	5.68767	40	MERFISH
Klf14	ENSMUSG00000073209	ENSMUST00000101589	high_e_tfs	0.0882644	81	MERFISH
Patz1	ENSMUSG00000020453	ENSMUST00000101644	rs1_tf	3.41921	55	MERFISH
Prkacb	ENSMUSG00000005034	ENSMUST00000102515	CA3 Glut aDMGS	71.8981	123	MERFISH
Rasgrp1	ENSMUSG00000027347	ENSMUST00000102534	cell type markers	36.2846	160	MERFISH
Pde1a	ENSMUSG00000059173	ENSMUST00000102655	cell type markers	23.6938	122	MERFISH
Cdca7	ENSMUSG00000055612	ENSMUST00000102691	Sst Gaba aDMGS	1.22226	54	MERFISH
Ptgfrn	ENSMUSG00000027864	ENSMUST00000102694	cell type markers	4.49767	177	MERFISH
Stk39	ENSMUSG00000027030	ENSMUST00000102715	cell type markers	18.28	84	MERFISH
Garnl3	ENSMUSG00000038860	ENSMUST00000102810	cell type markers	11.5027	109	MERFISH
Mgat5b	ENSMUSG00000043857	ENSMUST00000103027	cell type markers	8.22037	52	MERFISH
Dnmt3b	ENSMUSG00000027478	ENSMUST00000103151	custom genes	0.161255	80	MERFISH
Pex14	ENSMUSG00000028975	ENSMUST00000103217	cell type markers	14.5716	52	MERFISH
Sema6d	ENSMUSG00000027200	ENSMUST00000103239	cell type markers	7.03406	53	MERFISH
Ighm	ENSMUSG00000076617	ENSMUST00000103426	custom genes	7.54772	55	MERFISH
Grip1	ENSMUSG00000034813	ENSMUST00000105262	cell type markers	2.15109	130	MERFISH
L3mbtl3	ENSMUSG00000039089	ENSMUST00000105519	cell type markers	3.58611	57	MERFISH
Nkx6-2	ENSMUSG00000041309	ENSMUST00000106095	rs1_tf	15.4913	50	MERFISH
Sept9	ENSMUSG00000059248	ENSMUST00000106349	hotspot gene	5.56295	86	MERFISH
Hs3st4	ENSMUSG00000078591	ENSMUST00000106437	cell type markers	12.9447	72	MERFISH
Gpr142	ENSMUSG00000034677	ENSMUST00000106584	L5 NP CTX Glut aDMGS	0	65	MERFISH
Jun	ENSMUSG00000052684	ENSMUST00000107094	rs1_tf	14.5535	88	MERFISH
Klf4	ENSMUSG00000003032	ENSMUST00000107619	custom genes	3.48836	75	MERFISH
Toporsl	ENSMUSG00000028314	ENSMUST00000107671	STR Prox1 Lhx6 Gaba aDMGS	0	80	MERFISH
Gabbr2	ENSMUSG00000039809	ENSMUST00000107749	cell type markers	37.8141	160	MERFISH
Car10	ENSMUSG00000056158	ENSMUST00000107863	cell type markers	16.8073	91	MERFISH
Msi2	ENSMUSG00000069769	ENSMUST00000107909	cell type markers	20.5647	109	MERFISH
Gas7	ENSMUSG00000033066	ENSMUST00000108682	cell type markers	36.2469	175	MERFISH
Sipa1l2	ENSMUSG00000001995	ENSMUST00000108775	cell type markers	4.20636	196	MERFISH
Irf1	ENSMUSG00000018899	ENSMUST00000108920	custom genes	1.10522	65	MERFISH
Maf	ENSMUSG00000055435	ENSMUST00000109104	rs1_tf	3.54969	117	MERFISH
Tshz2	ENSMUSG00000047907	ENSMUST00000109159	cell type markers	3.75575	51	MERFISH
Tox2	ENSMUSG00000074607	ENSMUST00000109428	cell type markers	8.66134	73	MERFISH
Zfp423	ENSMUSG00000045333	ENSMUST00000109655	cell type markers	1.2781	136	MERFISH
Nfix	ENSMUSG00000001911	ENSMUST00000109764	rs1_tf	71.8836	90	MERFISH
Plcb4	ENSMUSG00000039943	ENSMUST00000110109	cell type markers	15.2767	80	MERFISH
Stard13	ENSMUSG00000016128	ENSMUST00000110483	cell type markers	1.41356	168	MERFISH
Trim9	ENSMUSG00000021071	ENSMUST00000110522	cell type markers	30.8379	83	MERFISH
Hdac9	ENSMUSG00000004698	ENSMUST00000110819	cell type markers	2.72058	66	MERFISH
Fam155a	ENSMUSG00000079157	ENSMUST00000110969	cell type markers	21.6025	51	MERFISH
Tcf7l2	ENSMUSG00000024985	ENSMUST00000111656	cell type markers	9.23375	84	MERFISH
Tctn1	ENSMUSG00000038593	ENSMUST00000111738	cell type markers	2.46938	99	MERFISH
Cux2	ENSMUSG00000042589	ENSMUST00000111752	cell type markers	4.07802	115	MERFISH
Rgl1	ENSMUSG00000026482	ENSMUST00000111859	cell type markers	7.56722	79	MERFISH
Myo3b	ENSMUSG00000042064	ENSMUST00000112243	cell type markers	0.175058	180	MERFISH
Hps4	ENSMUSG00000042328	ENSMUST00000112359	hotspot gene	9.24261	77	MERFISH
Cobll1	ENSMUSG00000034903	ENSMUST00000112429	cell type markers	0.983213	141	MERFISH
Tanc1	ENSMUSG00000035168	ENSMUST00000112568	cell type markers	3.21683	133	MERFISH
Rorb	ENSMUSG00000036192	ENSMUST00000112832	cell type markers	3.30065	264	MERFISH
Lhx6	ENSMUSG00000026890	ENSMUST00000112966	cell type markers	1.46522	97	MERFISH
Dab2ip	ENSMUSG00000026883	ENSMUST00000112983	hotspot gene	7.6443	61	MERFISH
Plp1	ENSMUSG00000031425	ENSMUST00000113085	MB-MY Glut-Sero aDMGS	419.9	78	MERFISH
Tiam1	ENSMUSG00000002489	ENSMUST00000114122	hotspot gene	6.91039	67	MERFISH
Nrp2	ENSMUSG00000025969	ENSMUST00000114155	Sst Gaba aDMGS	2.86098	103	MERFISH
Adcy5	ENSMUSG00000022840	ENSMUST00000114913	cell type markers	23.9291	189	MERFISH
Usp6nl	ENSMUSG00000039046	ENSMUST00000114937	cell type markers	2.93613	87	MERFISH
Kalrn	ENSMUSG00000061751	ENSMUST00000114954	cell type markers	20.9452	141	MERFISH
Prkag2	ENSMUSG00000028944	ENSMUST00000114975	hotspot gene	14.4462	65	MERFISH
Tcf4	ENSMUSG00000053477	ENSMUST00000114985	rs1_tf	34.6448	56	MERFISH
Foxp2	ENSMUSG00000029563	ENSMUST00000115477	cell type markers	2.43997	56	MERFISH
Mpp7	ENSMUSG00000057440	ENSMUST00000115869	custom genes	2.33813	96	MERFISH
Ctss	ENSMUSG00000038642	ENSMUST00000116304	cell type markers	31.0968	50	MERFISH
Zfp2	ENSMUSG00000049321	ENSMUST00000116378	rs1_tf	2.69463	72	MERFISH
Rxrb	ENSMUSG00000039656	ENSMUST00000116612	rs1_tf	7.61768	70	MERFISH
Rasa3	ENSMUSG00000031453	ENSMUST00000117551	cell type markers	13.0144	63	MERFISH
Rerg	ENSMUSG00000030222	ENSMUST00000117919	cell type markers	3.79513	62	MERFISH
Grm4	ENSMUSG00000063239	ENSMUST00000118161	cell type markers	17.3632	124	MERFISH
Gm12024	ENSMUSG00000081101	ENSMUST00000118819	CA2 Glut aDMGS	0.00664867	64	MERFISH
Bcl11a	ENSMUSG00000000861	ENSMUST00000118955	cell type markers	11.4127	52	MERFISH
Tmem132c	ENSMUSG00000034324	ENSMUST00000119026	cell type markers	1.85624	67	MERFISH
Osbpl5	ENSMUSG00000037606	ENSMUST00000119499	cell type markers	3.74418	60	MERFISH
Ncald	ENSMUSG00000051359	ENSMUST00000119730	cell type markers	46.8484	100	MERFISH
Il33	ENSMUSG00000024810	ENSMUST00000120388	custom genes	15.3657	53	MERFISH
Lmo4	ENSMUSG00000028266	ENSMUST00000120539	Sst Chodl Gaba aDMGS	56.1465	51	MERFISH
Maml3	ENSMUSG00000061143	ENSMUST00000121440	cell type markers	1.03502	82	MERFISH
Ank1	ENSMUSG00000031543	ENSMUST00000121802	cell type markers	8.64513	227	MERFISH
Syt2	ENSMUSG00000026452	ENSMUST00000121990	cell type markers	21.1516	116	MERFISH
9630013D21Rik	ENSMUSG00000059027	ENSMUST00000127391	LA-BLA-BMA-PA Glut aDMGS	0.110822	30	MERFISH
Stat3	ENSMUSG00000004040	ENSMUST00000127638	rs1_tf	7.08378	102	MERFISH
Kcna6	ENSMUSG00000038077	ENSMUST00000128137	hotspot gene	11.1809	67	MERFISH
Gm13206	ENSMUSG00000087027	ENSMUST00000129579	Pvalb Gaba aDMGS	0.032552	54	MERFISH
Mbp	ENSMUSG00000041607	ENSMUST00000133193	hotspot gene	553.274	61	MERFISH
Ntng1	ENSMUSG00000059857	ENSMUST00000133268	cell type markers	3.94603	55	MERFISH
Ncor2	ENSMUSG00000029478	ENSMUST00000134819	hotspot gene	9.45505	50	MERFISH
Col12a1	ENSMUSG00000032332	ENSMUST00000135009	cell type markers	0.96695	51	MERFISH
Phldb1	ENSMUSG00000048537	ENSMUST00000135436	OPC NN aDMGS	6.92487	81	MERFISH
Gm16157	ENSMUSG00000086628	ENSMUST00000135564	IT EP-CLA Glut aDMGS	0.0113888	61	MERFISH
Gm13330	ENSMUSG00000085319	ENSMUST00000136400	L6 CT CTX Glut aDMGS	0.0686628	30	MERFISH
Aamdc	ENSMUSG00000035642	ENSMUST00000136757	L2 IT PPP-APr Glut aDMGS	7.92204	68	MERFISH
Ddc	ENSMUSG00000020182	ENSMUST00000136810	cell type markers	5.42924	56	MERFISH
Gramd1b	ENSMUSG00000040111	ENSMUST00000137454	hotspot gene	11.1413	86	MERFISH
Slc24a3	ENSMUSG00000063873	ENSMUST00000137908	cell type markers	23.3464	116	MERFISH
Rrp1b	ENSMUSG00000058392	ENSMUST00000137917	OLF-ENT Glut aDMGS	1.70509	48	MERFISH
2210408F21Rik	ENSMUSG00000087380	ENSMUST00000138653	hotspot gene	13.1066	35	MERFISH
Camta1	ENSMUSG00000014592	ENSMUST00000140030	hotspot gene	43.8725	108	MERFISH
Gm13575	ENSMUSG00000087702	ENSMUST00000142353	Pvalb Gaba aDMGS	0	51	MERFISH
Nos1	ENSMUSG00000029361	ENSMUST00000142742	cell type markers	6.33734	298	MERFISH
Mbd3	ENSMUSG00000035478	ENSMUST00000142997	custom genes	30.3135	50	MERFISH
Gm15704	ENSMUSG00000085658	ENSMUST00000144757	L4/5 IT CTX Glut aDMGS	0.0667587	83	MERFISH
Gm14204	ENSMUSG00000086496	ENSMUST00000145773	cell type markers	2.99175	65	MERFISH
Myo5b	ENSMUSG00000025885	ENSMUST00000146253	cell type markers	4.01518	35	MERFISH
Meg3	ENSMUSG00000021268	ENSMUST00000146701	MB-MY Glut-Sero aDMGS	177.631	333	MERFISH
Shb	ENSMUSG00000044813	ENSMUST00000147926	cell type markers	2.83964	53	MERFISH
Dlgap1	ENSMUSG00000003279	ENSMUST00000148486	cell type markers	53.9745	126	MERFISH
A330041J22Rik	ENSMUSG00000087466	ENSMUST00000150367	Sst Gaba aDMGS	1.07651	55	MERFISH
Kcnh1	ENSMUSG00000058248	ENSMUST00000151152	cell type markers	3.60229	163	MERFISH
Slc25a12	ENSMUSG00000027010	ENSMUST00000151937	Sst Chodl Gaba aDMGS	45.8142	107	MERFISH
Sh3rf3	ENSMUSG00000037990	ENSMUST00000153031	cell type markers	2.8483	106	MERFISH
5730522E02Rik	ENSMUSG00000032985	ENSMUST00000153834	cell type markers	2.78813	36	MERFISH
Osbpl9	ENSMUSG00000028559	ENSMUST00000159198	cell type markers	8.03351	52	MERFISH
Tnik	ENSMUSG00000027692	ENSMUST00000159236	cell type markers	6.89088	157	MERFISH
Cacna1h	ENSMUSG00000024112	ENSMUST00000159610	cell type markers	4.35947	214	MERFISH
Kirrel	ENSMUSG00000041734	ENSMUST00000159976	cell type markers	0.815555	217	MERFISH
Gng2	ENSMUSG00000043004	ENSMUST00000160013	MSN D2 Gaba aDMGS	28.787	89	MERFISH
Pard3	ENSMUSG00000025812	ENSMUST00000160272	cell type markers	2.20646	53	MERFISH
Tcerg1l	ENSMUSG00000091002	ENSMUST00000160436	cell type markers	3.44005	54	MERFISH
Nos1ap	ENSMUSG00000038473	ENSMUST00000160456	cell type markers	14.0262	74	MERFISH
Tmem163	ENSMUSG00000026347	ENSMUST00000160616	cell type markers	9.00511	58	MERFISH
Hrh1	ENSMUSG00000053004	ENSMUST00000160780	cell type markers	2.39369	89	MERFISH
Sv2c	ENSMUSG00000051111	ENSMUST00000161263	cell type markers	8.1101	275	MERFISH
Arpp21	ENSMUSG00000032503	ENSMUST00000161467	cell type markers	34.763	72	MERFISH
Gm4524	ENSMUSG00000090257	ENSMUST00000161614	IT EP-CLA Glut aDMGS	0.681137	64	MERFISH
Myc	ENSMUSG00000022346	ENSMUST00000161976	custom genes	0.559072	61	MERFISH
Zmiz1	ENSMUSG00000007817	ENSMUST00000162645	cell type markers	15.4049	54	MERFISH
Nwd2	ENSMUSG00000090061	ENSMUST00000162757	cell type markers	5.74483	64	MERFISH
Six2	ENSMUSG00000024134	ENSMUST00000163568	high_e_tfs	0.085631	60	MERFISH
Wipf3	ENSMUSG00000086040	ENSMUST00000163746	cell type markers	9.38013	120	MERFISH
Trps1	ENSMUSG00000038679	ENSMUST00000165201	cell type markers	2.97693	151	MERFISH
Ap2a1	ENSMUSG00000060279	ENSMUST00000166972	hotspot gene	44.6576	96	MERFISH
Trim67	ENSMUSG00000036913	ENSMUST00000167588	cell type markers	1.38297	81	MERFISH
Rab3c	ENSMUSG00000021700	ENSMUST00000167824	cell type markers	40.5192	222	MERFISH
Cfap54	ENSMUSG00000020014	ENSMUST00000168110	cell type markers	0.393095	189	MERFISH
Adgrl2	ENSMUSG00000028184	ENSMUST00000168352	cell type markers	5.14467	61	MERFISH
4933427D06Rik	ENSMUSG00000055403	ENSMUST00000168837	cell type markers	0.0194488	68	MERFISH
Cbln2	ENSMUSG00000024647	ENSMUST00000169470	L2 IT PPP-APr Glut aDMGS	11.1188	52	MERFISH
Ebf3	ENSMUSG00000010476	ENSMUST00000169486	cell type markers	1.4716	126	MERFISH
Celf2	ENSMUSG00000002107	ENSMUST00000170438	cell type markers	19.0737	50	MERFISH
Cacna2d2	ENSMUSG00000010066	ENSMUST00000170737	cell type markers	10.3621	159	MERFISH
Thsd4	ENSMUSG00000032289	ENSMUST00000171654	cell type markers	1.06412	261	MERFISH
Bmp6	ENSMUSG00000039004	ENSMUST00000171970	custom genes	2.5724	68	MERFISH
Dnmt3a	ENSMUSG00000020661	ENSMUST00000172913	custom genes	16.3166	39	MERFISH
Apoe	ENSMUSG00000002985	ENSMUST00000174064	custom genes	451.82	66	MERFISH
Neat1	ENSMUSG00000092274	ENSMUST00000174287	hotspot gene	25.1356	92	MERFISH
Emx2	ENSMUSG00000043969	ENSMUST00000174353	high_e_tfs	2.31402	57	MERFISH
Gtf2i	ENSMUSG00000060261	ENSMUST00000174354	hotspot gene	17.0901	125	MERFISH
Gm20667	ENSMUSG00000093726	ENSMUST00000175674	OLF-ENT Glut aDMGS	0.032415	51	MERFISH
Onecut2	ENSMUSG00000045991	ENSMUST00000175965	custom genes	0.666319	449	MERFISH
Zfp536	ENSMUSG00000043456	ENSMUST00000176129	cell type markers	4.49331	54	MERFISH
Zeb2	ENSMUSG00000026872	ENSMUST00000176438	cell type markers	6.08343	81	MERFISH
Pbx1	ENSMUSG00000052534	ENSMUST00000176540	cell type markers	21.7085	145	MERFISH
Cux1	ENSMUSG00000029705	ENSMUST00000176745	rs1_tf	11.8816	51	MERFISH
Esd	ENSMUSG00000021996	ENSMUST00000176957	L2 IT PPP-APr Glut aDMGS	27.4509	50	MERFISH
Pknox2	ENSMUSG00000035934	ENSMUST00000177218	rs1_tf	5.47946	104	MERFISH
Satb2	ENSMUSG00000038331	ENSMUST00000177424	rs1_tf	1.75539	128	MERFISH
Pou3f2	ENSMUSG00000095139	ENSMUST00000178174	rs1_tf	4.88024	131	MERFISH
1700010L04Rik	ENSMUSG00000030636	ENSMUST00000179662	L2 IT PPP-APr Glut aDMGS	0.0419868	60	MERFISH
Gm26871	ENSMUSG00000097311	ENSMUST00000180593	cell type markers	6.73835	44	MERFISH
Snx29	ENSMUSG00000071669	ENSMUST00000180792	cell type markers	1.43857	52	MERFISH
Mir9-3hg	ENSMUSG00000097023	ENSMUST00000180881	cell type markers	3.22265	65	MERFISH
Mir100hg	ENSMUSG00000074415	ENSMUST00000181214	cell type markers	4.43293	61	MERFISH
Ptprc	ENSMUSG00000026395	ENSMUST00000182283	custom genes	0.359909	135	MERFISH
Gm20757	ENSMUSG00000098040	ENSMUST00000182870	cell type markers	0	59	MERFISH
Mir99ahg	ENSMUSG00000090386	ENSMUST00000182986	cell type markers	4.06495	30	MERFISH
Sipa1l3	ENSMUSG00000030583	ENSMUST00000183096	hotspot gene	2.00165	194	MERFISH
Lrrc1	ENSMUSG00000032352	ENSMUST00000183873	cell type markers	2.07889	91	MERFISH
Gm27239	ENSMUSG00000098720	ENSMUST00000184638	OPC NN aDMGS	0.815636	38	MERFISH
Lzts1	ENSMUSG00000036306	ENSMUST00000185176	cell type markers	10.2915	149	MERFISH
Spock1	ENSMUSG00000056222	ENSMUST00000185502	cell type markers	37.2559	79	MERFISH
Glce	ENSMUSG00000032252	ENSMUST00000185675	CA2 Glut aDMGS	3.98548	142	MERFISH
Chrm3	ENSMUSG00000046159	ENSMUST00000187510	cell type markers	6.50666	54	MERFISH
Frmd8os	ENSMUSG00000043488	ENSMUST00000187697	hotspot gene	0.308278	44	MERFISH
2210420H20Rik	ENSMUSG00000101773	ENSMUST00000188435	L5 NP CTX Glut aDMGS	0.105462	43	MERFISH
Paqr8	ENSMUSG00000025931	ENSMUST00000189400	cell type markers	21.7652	118	MERFISH
Sh2d1a	ENSMUSG00000005696	ENSMUST00000189753	NP SUB Glut aDMGS	3.2743	50	MERFISH
Gm4208	ENSMUSG00000100426	ENSMUST00000189802	Vip Gaba aDMGS	0.0953839	64	MERFISH
Tns1	ENSMUSG00000055322	ENSMUST00000191104	cell type markers	2.46546	276	MERFISH
Gm30340	ENSMUSG00000104411	ENSMUST00000191898	LA-BLA-BMA-PA Glut aDMGS	0.37117	58	MERFISH
Zbtb18	ENSMUSG00000063659	ENSMUST00000193480	rs1_tf	43.388	108	MERFISH
Gm29999	ENSMUSG00000102629	ENSMUST00000193554	L5 NP CTX Glut aDMGS	0	50	MERFISH
Gm30292	ENSMUSG00000104109	ENSMUST00000194198	cell type markers	0.00626633	87	MERFISH
Gm37459	ENSMUSG00000104283	ENSMUST00000195007	CA3 Glut aDMGS	2.10125	45	MERFISH
Atf3	ENSMUSG00000026628	ENSMUST00000195117	custom genes	0.447794	58	MERFISH
Tmem131l	ENSMUSG00000033767	ENSMUST00000195245	cell type markers	1.61607	40	MERFISH
Gm36307	ENSMUSG00000103079	ENSMUST00000195831	IT EP-CLA Glut aDMGS	0	52	MERFISH
Trdc	ENSMUSG00000104876	ENSMUST00000196323	CA2 Glut aDMGS	0.0330127	113	MERFISH
Nhlh2	ENSMUSG00000048540	ENSMUST00000196324	OPC NN aDMGS	1.26765	67	MERFISH
Lrrfip2	ENSMUSG00000032497	ENSMUST00000196981	cell type markers	5.51029	55	MERFISH
Mef2c	ENSMUSG00000005583	ENSMUST00000197146	cell type markers	40.4811	138	MERFISH
Gm42865	ENSMUSG00000104807	ENSMUST00000197981	MSN D2 Gaba aDMGS	0.25266	38	MERFISH
Gm4861	ENSMUSG00000055138	ENSMUST00000198629	L5 ET CTX Glut aDMGS	0.0311777	52	MERFISH
Lgi2	ENSMUSG00000039252	ENSMUST00000199942	cell type markers	15.6327	185	MERFISH
Gtf2ird1	ENSMUSG00000023079	ENSMUST00000202104	rs1_tf	8.51779	51	MERFISH
Gm43941	ENSMUSG00000108056	ENSMUST00000203303	CA3 Glut aDMGS	0.035056	51	MERFISH
Itpr1	ENSMUSG00000030102	ENSMUST00000203615	cell type markers	43.1072	307	MERFISH
Magi1	ENSMUSG00000045095	ENSMUST00000203688	cell type markers	5.94998	51	MERFISH
Creb5	ENSMUSG00000053007	ENSMUST00000205120	cell type markers	0.528331	152	MERFISH
Cd19	ENSMUSG00000030724	ENSMUST00000206325	custom genes	0.0246585	74	MERFISH
Gm32540	ENSMUSG00000108961	ENSMUST00000207174	L2 IT PPP-APr Glut aDMGS	0.0116837	54	MERFISH
Sesn3	ENSMUSG00000032009	ENSMUST00000208222	CA2 Glut aDMGS	15.6272	257	MERFISH
Gm44785	ENSMUSG00000109432	ENSMUST00000208294	IT EP-CLA Glut aDMGS	0	64	MERFISH
Ksr1	ENSMUSG00000018334	ENSMUST00000209031	cell type markers	7.20354	41	MERFISH
Gm36584	ENSMUSG00000109383	ENSMUST00000209046	L2 IT PPP-APr Glut aDMGS	0.0739577	50	MERFISH
Gm7972	ENSMUSG00000109032	ENSMUST00000209180	CA2 Glut aDMGS	0.337228	57	MERFISH
Abcc8	ENSMUSG00000040136	ENSMUST00000210770	cell type markers	9.14892	38	MERFISH
Epb41	ENSMUSG00000028906	ENSMUST00000212761	cell type markers	5.27159	200	MERFISH
4930578M07Rik	ENSMUSG00000110586	ENSMUST00000212946	cell type markers	0.165133	46	MERFISH
Hebp2	ENSMUSG00000019853	ENSMUST00000213153	IT EP-CLA Glut aDMGS	1.62447	55	MERFISH
Gm32284	ENSMUSG00000111576	ENSMUST00000213704	MSN D1 Gaba aDMGS	0.0105817	53	MERFISH
Gm36251	ENSMUSG00000110996	ENSMUST00000213712	cell type markers	0.63867	55	MERFISH
Mobp	ENSMUSG00000032517	ENSMUST00000214943	cell type markers	336.232	38	MERFISH
Gm39436	ENSMUSG00000110784	ENSMUST00000215648	cell type markers	0.102702	53	MERFISH
Olfr303	ENSMUSG00000039608	ENSMUST00000216409	CA2 Glut aDMGS	0	73	MERFISH
Gm5122	ENSMUSG00000111290	ENSMUST00000216854	Lamp5 Lhx6 Gaba aDMGS	0.0124242	61	MERFISH
Rmst	ENSMUSG00000112117	ENSMUST00000218060	cell type markers	20.0738	66	MERFISH
Gm47718	ENSMUSG00000112771	ENSMUST00000218099	MSN D1 Gaba aDMGS	0	50	MERFISH
1700042O05Rik	ENSMUSG00000112878	ENSMUST00000219017	Sst Chodl Gaba aDMGS	0	48	MERFISH
Gm35189	ENSMUSG00000112030	ENSMUST00000219319	cell type markers	0.0319708	56	MERFISH
Gm47691	ENSMUSG00000112498	ENSMUST00000219965	MB-MY Glut-Sero aDMGS	0	54	MERFISH
Hivep1	ENSMUSG00000021366	ENSMUST00000220525	cell type markers	8.73097	42	MERFISH
Drd1	ENSMUSG00000021478	ENSMUST00000221470	cell type markers	5.81791	94	MERFISH
Rapgef5	ENSMUSG00000041992	ENSMUST00000222185	cell type markers	12.3255	159	MERFISH
Gm48653	ENSMUSG00000113425	ENSMUST00000222671	Lamp5 Gaba aDMGS	0.51584	67	MERFISH
Vti1a	ENSMUSG00000024983	ENSMUST00000223690	cell type markers	4.98868	56	MERFISH
Mbd1	ENSMUSG00000024561	ENSMUST00000224332	custom genes	4.67076	77	MERFISH
Gm48283	ENSMUSG00000114436	ENSMUST00000224546	MSN D1 Gaba aDMGS	16.5731	55	MERFISH
Pnoc	ENSMUSG00000045731	ENSMUST00000224594	cell type markers	4.18095	54	MERFISH
Gm47316	ENSMUSG00000114957	ENSMUST00000224937	CA2 Glut aDMGS	0.00747867	51	MERFISH
Egr3	ENSMUSG00000033730	ENSMUST00000225200	rs1_tf	15.5528	110	MERFISH
Cables1	ENSMUSG00000040957	ENSMUST00000225430	cell type markers	3.75557	76	MERFISH
Zfp219	ENSMUSG00000049295	ENSMUST00000226522	rs1_tf	7.8749	60	MERFISH
Gm49201	ENSMUSG00000115124	ENSMUST00000227403	L4/5 IT CTX Glut aDMGS	1.08555	45	MERFISH
AU022793	ENSMUSG00000115230	ENSMUST00000227886	Lamp5 Lhx6 Gaba aDMGS	0.103551	53	MERFISH
Wnt10b	ENSMUSG00000022996	ENSMUST00000228546	OPC NN aDMGS	0.173224	53	MERFISH
Vmn1r217	ENSMUSG00000115791	ENSMUST00000228656	CA2 Glut aDMGS	0.00163017	181	MERFISH
Elfn2	ENSMUSG00000043460	ENSMUST00000229441	OPC NN aDMGS	10.9263	86	MERFISH
Gm41414	ENSMUSG00000116029	ENSMUST00000229837	cell type markers	0.769745	48	MERFISH
Khdrbs3	ENSMUSG00000022332	ENSMUST00000230073	cell type markers	26.0881	45	MERFISH
Lncpint	ENSMUSG00000044471	ENSMUST00000231007	hotspot gene	2.76408	55	MERFISH
Gm29686	ENSMUSG00000116725	ENSMUST00000232339	cell type markers	0.0566595	62	MERFISH
Gm41517	ENSMUSG00000116551	ENSMUST00000232522	Sst Chodl Gaba aDMGS	0.0707218	51	MERFISH
Anks1	ENSMUSG00000024219	ENSMUST00000232872	cell type markers	2.76506	54	MERFISH
Cdkn1a	ENSMUSG00000023067	ENSMUST00000233296	custom genes	9.57159	63	MERFISH
Erg	ENSMUSG00000040732	ENSMUST00000233881	rs1_tf	0.558232	54	MERFISH
Lhcgr	ENSMUSG00000024107	ENSMUST00000234881	cell type markers	0.0654139	50	MERFISH
Gm30889	ENSMUSG00000117762	ENSMUST00000236957	L6 CT CTX Glut aDMGS	0.016425	58	MERFISH
AC125126.1	ENSMUSG00000118412	ENSMUST00000238497	L5 NP CTX Glut aDMGS	0	46	MERFISH
Aqp4	ENSMUSG00000024411	ENSMUST00000238946	cell type markers	22.3654	140	MERFISH
