## Supplementary material for "Cell-type-specific transposable element demethylation and TAD remodeling in the aging mouse brain": Table S6. Major Cell Type Annotation Table

### Sheet: Sheet1
CEMBA SubClass	Major Cell Type
CEA-BST Six3 Cyp26b1 Gaba CEA-AAA-BST Six3 Sp9 Gaba	CEA-BST Gaba
PAG Pou4f1 Ebf2 Glut PAG Pou4f2 Glut PAG Pou4f2 Mesi2 Glut PAG Pou4f3 Glut PAG-MRN Tfap2b Glut	PAG Glut
MEA-BST Sox6 Gaba MEA-BST Lhx6 Sp9 Gaba MEA-BST Lhx6 Nfib Gaba MEA-BST Lhx6 Nr2e1 Gaba	MEA-BST Gaba
CEA-BST Ebf1 Pdyn Gaba ACB-BST-FS D1 Gaba CEA-BST Rai14 Pdyn Crh Gaba BST-SI-AAA Six3 Slc22a3 Gaba BST-MPN Six3 Nrgn Gaba	CEA-BST Gaba
STR Prox1 Lhx6 Gaba STR Lhx8 Gaba	STR Gaba
MEA-COA-BMA Ccdc42 Glut COAa-PAA-MEA Barhl2 Glut MEA Otp Foxp2 Glut MEA-BST Otp Zic2 Glut MEA Slc17a7 Glut	MEA-COA Glut
